# CRISPR activation and interference screens in primary human T cells decode cytokine regulation

**DOI:** 10.1101/2021.05.11.443701

**Authors:** Ralf Schmidt, Zachary Steinhart, Madeline Layeghi, Jacob W. Freimer, Vinh Q. Nguyen, Franziska Blaeschke, Alexander Marson

## Abstract

The pathways that regulate cytokine responses in T cells are disrupted in autoimmunity, immune deficiencies, and cancer, and include immunotherapy targets. Systematic discovery of cytokine regulators requires both loss-of-function and gain-of-function studies, which have been challenging in primary human cells. We now have accomplished genome-wide pooled CRISPR activation (CRISPRa) and CRISPR interference (CRISPRi) screens in primary human T cells to map gene networks controlling Interleukin-2 and Interferon-γ production. Arrayed CRISPRa confirmed key hits and enabled multiplexed T cell secretome characterization, revealing reshaped cytokine responses driven by individual regulators. CRISPRa uncovered genes not canonically expressed in T cells, including the transcription factor *FOXQ1,* whose overexpression promoted the expression of most cytokines, while selectively dampening T helper 2 (Th2) cytokines. Paired CRISPRa and CRISPRi screens reveal signaling components that tune critical immune cell functions, which could inform design of future immunotherapies.
