## Supplementary material for "CRISPR activation and interference screens in primary human T cells decode cytokine regulation": Table S3

### Sheet: Tabelle1
#	Target	Target-Guide-Number	CRISPR system	Original Guide Sequence	sgRNA Length	Exp	Source
guideRS002	EGFR	1	CRISPRa	CCACCGCTGTCCACCGCCTC	20	Optimization	Genome-scale transcriptional activation by an engineered CRISPR-Cas9 complex, Konerman et al, Nature 2015
guideRS003	EGFR	2	CRISPRa	GACCCAAGGCCAGCGGCCGC	20	Optimization	Genome-scale transcriptional activation by an engineered CRISPR-Cas9 complex, Konerman et al, Nature 2015
guideRS004	EGFR	3	CRISPRa	GGAGGGAGGAGAACCAGCAG	20	Optimization	Genome-scale transcriptional activation by an engineered CRISPR-Cas9 complex, Konerman et al, Nature 2015
guideRS015	GARP	1	CRISPRa	AAATTGCAGCCGGAGCGCGG	20	Optimization	Functional Interrogation of Primary Human T Cells via CRISPR Genetic Editing, Chen et al, JI, 2018
guideRS017	GARP	2	CRISPRa	TCCGGATAAACCGAGGCACG	20	Optimization	Functional Interrogation of Primary Human T Cells via CRISPR Genetic Editing, Chen et al, JI, 2018
guideRS019	GARP	3	CRISPRa	GCGAAGCATCTTCACCACCC	20	Optimization	Functional Interrogation of Primary Human T Cells via CRISPR Genetic Editing, Chen et al, JI, 2018
guideRS005	IL1R2	1	CRISPRa	GACCCAGCACTGCAGCCTGG	20	Optimization	Genome-scale transcriptional activation by an engineered CRISPR-Cas9 complex, Konerman et al, Nature 2015
guideRS006	IL1R2	2	CRISPRa	AAACTTATGCGGCGTTTCCT	20	Optimization	Genome-scale transcriptional activation by an engineered CRISPR-Cas9 complex, Konerman et al, Nature 2015
guideRS007	IL1R2	3	CRISPRa	ATCACTTTAAAACCACCTCT	20	Optimization	Genome-scale transcriptional activation by an engineered CRISPR-Cas9 complex, Konerman et al, Nature 2015
guideRS001	NT-CTRL	1	CRISPRa	CTGAAAAAGGAAGGAGTTGA	20	Optimization	Genome-scale transcriptional activation by an engineered CRISPR-Cas9 complex, Konerman et al, Nature 2015
guideRS022	B2M	1	CRISPRi	CGCGAGCACAGCTAAGGCCA	20	Optimization	Optimized libraries for CRISPR-Cas9 genetic screens with multiple modalities, Sanson et al, Nature Communications 2018
guideRS023	B2M	2	CRISPRi	GAGTAGCGCGAGCACAGCTA	20	Optimization	Optimized libraries for CRISPR-Cas9 genetic screens with multiple modalities, Sanson et al, Nature Communications 2018
guideRS024	B2M	3	CRISPRi	GGCCGAGATGTCTCGCTCCG	20	Optimization	Optimized libraries for CRISPR-Cas9 genetic screens with multiple modalities, Sanson et al, Nature Communications 2018
guideRS025	CD4	1	CRISPRi	AACAAAGCACCCTCCCCACT	20	Optimization	Optimized libraries for CRISPR-Cas9 genetic screens with multiple modalities, Sanson et al, Nature Communications 2018
guideRS026	CD4	2	CRISPRi	CAAACAGGCGTATCTGTGTG	20	Optimization	Optimized libraries for CRISPR-Cas9 genetic screens with multiple modalities, Sanson et al, Nature Communications 2018
guideRS027	CD4	3	CRISPRi	CTCTGCAACCAGGAGCCCAG	20	Optimization	Optimized libraries for CRISPR-Cas9 genetic screens with multiple modalities, Sanson et al, Nature Communications 2018
guideRS028	CD45	1	CRISPRi	CACTGTTGTCTTATCAGACG	20	Optimization	Optimized libraries for CRISPR-Cas9 genetic screens with multiple modalities, Sanson et al, Nature Communications 2018
guideRS029	CD45	2	CRISPRi	CTCGTCTGATAAGACAACAG	20	Optimization	Optimized libraries for CRISPR-Cas9 genetic screens with multiple modalities, Sanson et al, Nature Communications 2018
guideRS030	CD45	3	CRISPRi	GTTTGTTCTTAGGGTAACAG	20	Optimization	Optimized libraries for CRISPR-Cas9 genetic screens with multiple modalities, Sanson et al, Nature Communications 2018
guideRS021	NT-Ctrl	1	CRISPRi	ACTCAGCCATTTTATTAGAA	20	Optimization	Optimized libraries for CRISPR-Cas9 genetic screens with multiple modalities, Sanson et al, Nature Communications 2018
pZR073	APOBEC3C	1	CRISPRa	GAGCAGCCTGTCTTTATCGG	20	Validation	Optimized libraries for CRISPR-Cas9 genetic screens with multiple modalities, Sanson et al, Nature Communications 2018
pZR074	APOBEC3C	2	CRISPRa	GTTCTCCGGGCCCCTCCTAC	20	Validation	Compact and highly active next-generation libraries for CRISPR-mediated gene repression and activation, Horlbeck et al, eLife 2016
pZR077	FOXQ1	1	CRISPRa	CGCCTGGTGCGCGCCCGTTG	20	Validation	Optimized libraries for CRISPR-Cas9 genetic screens with multiple modalities, Sanson et al, Nature Communications 2018
pZR078	FOXQ1	2	CRISPRa	GAGGCCACACTGCAGCGCGG	20	Validation	Compact and highly active next-generation libraries for CRISPR-mediated gene repression and activation, Horlbeck et al, eLife 2016
pZR079	IFNG	1	CRISPRa	TGGGTCTGTCTCATCGTCAA	20	Validation	Optimized libraries for CRISPR-Cas9 genetic screens with multiple modalities, Sanson et al, Nature Communications 2018
pZR080	IFNG	2	CRISPRa	GTGGCACAGGTGGGCATAAT	20	Validation	Compact and highly active next-generation libraries for CRISPR-mediated gene repression and activation, Horlbeck et al, eLife 2016
pZR081	IL1R1	1	CRISPRa	GGGTGGAGAGTTGGGACACC	20	Validation	Optimized libraries for CRISPR-Cas9 genetic screens with multiple modalities, Sanson et al, Nature Communications 2018
pZR082	IL1R1	2	CRISPRa	GCTCGGCTGGGCCAGTCCGC	20	Validation	Compact and highly active next-generation libraries for CRISPR-mediated gene repression and activation, Horlbeck et al, eLife 2016
pZR083	IL2	1	CRISPRa	TCCATTCAGTCAGTCTTTGG	20	Validation	Optimized libraries for CRISPR-Cas9 genetic screens with multiple modalities, Sanson et al, Nature Communications 2018
pZR084	IL2	2	CRISPRa	GAGAGCTATCACCTAAGTGT	20	Validation	Compact and highly active next-generation libraries for CRISPR-mediated gene repression and activation, Horlbeck et al, eLife 2016
pZR085	IL2RB	1	CRISPRa	TATCTGGCCCTGGGTGCTTG	20	Validation	Optimized libraries for CRISPR-Cas9 genetic screens with multiple modalities, Sanson et al, Nature Communications 2018
pZR086	IL2RB	2	CRISPRa	GGTGCCGCCCCCAGCGTAGG	20	Validation	Compact and highly active next-generation libraries for CRISPR-mediated gene repression and activation, Horlbeck et al, eLife 2016
pZR087	LAT2	1	CRISPRa	GACAGGCTCAGCTATGAAGA	20	Validation	Optimized libraries for CRISPR-Cas9 genetic screens with multiple modalities, Sanson et al, Nature Communications 2018
pZR088	LAT2	2	CRISPRa	GCGGCAGTGCGGCGGATGTA	20	Validation	Compact and highly active next-generation libraries for CRISPR-mediated gene repression and activation, Horlbeck et al, eLife 2016
pZR089	LHX6	1	CRISPRa	TCCCCCTCCAGCTGCAACGG	20	Validation	Optimized libraries for CRISPR-Cas9 genetic screens with multiple modalities, Sanson et al, Nature Communications 2018
pZR090	LHX6	2	CRISPRa	GGAGGACTACCAAGAGGGGG	20	Validation	Compact and highly active next-generation libraries for CRISPR-mediated gene repression and activation, Horlbeck et al, eLife 2016
pZR091	MAP4K1	1	CRISPRa	ACAGTCGTGCAGTGCAGCTG	20	Validation	Optimized libraries for CRISPR-Cas9 genetic screens with multiple modalities, Sanson et al, Nature Communications 2018
pZR092	MAP4K1	2	CRISPRa	GGGGCTCTGAGAGCCTCTGA	20	Validation	Compact and highly active next-generation libraries for CRISPR-mediated gene repression and activation, Horlbeck et al, eLife 2016
pZR093	NT-CTRL	1	CRISPRa	GAGTCAACGGGGAATACCAT	20	Validation	Compact and highly active next-generation libraries for CRISPR-mediated gene repression and activation, Horlbeck et al, eLife 2016
pZR094	NT-CTRL	2	CRISPRa	GAACCATTAGATCAATGCGA	20	Validation	Compact and highly active next-generation libraries for CRISPR-mediated gene repression and activation, Horlbeck et al, eLife 2016
pZR095	OTUD7B	1	CRISPRa	GGGGAGCGGCGCTAAAGGCG	20	Validation	Optimized libraries for CRISPR-Cas9 genetic screens with multiple modalities, Sanson et al, Nature Communications 2018
pZR096	OTUD7B	2	CRISPRa	GAAAACACGGGGTCACGCGC	20	Validation	Compact and highly active next-generation libraries for CRISPR-mediated gene repression and activation, Horlbeck et al, eLife 2016
pZR097	PIK3AP1	1	CRISPRa	ACCTGCACCCGCGGCCGTTG	20	Validation	Optimized libraries for CRISPR-Cas9 genetic screens with multiple modalities, Sanson et al, Nature Communications 2018
pZR098	PIK3AP1	2	CRISPRa	GCCGAGTCCCGCAGGCGGGG	20	Validation	Compact and highly active next-generation libraries for CRISPR-mediated gene repression and activation, Horlbeck et al, eLife 2016
pZR099	TNFRSF1A	1	CRISPRa	TTGGGAGTGGTCGGATTGGT	20	Validation	Optimized libraries for CRISPR-Cas9 genetic screens with multiple modalities, Sanson et al, Nature Communications 2018
pZR100	TNFRSF1A	2	CRISPRa	GGCACAAGGCAGCCAGATCT	20	Validation	Compact and highly active next-generation libraries for CRISPR-mediated gene repression and activation, Horlbeck et al, eLife 2016
pZR101	TRIM21	1	CRISPRa	AAAGGGTGTGTGGAGAAATG	20	Validation	Optimized libraries for CRISPR-Cas9 genetic screens with multiple modalities, Sanson et al, Nature Communications 2018
pZR102	TRIM21	2	CRISPRa	GAGCGCGCAACCAGGACCAC	20	Validation	Compact and highly active next-generation libraries for CRISPR-mediated gene repression and activation, Horlbeck et al, eLife 2016
pZR103	VAV1	1	CRISPRa	CCAGGCCTGTGTCGAGTGGG	20	Validation	Optimized libraries for CRISPR-Cas9 genetic screens with multiple modalities, Sanson et al, Nature Communications 2018
pZR104	VAV1	2	CRISPRa	GAGGAGGAGCCATGGGGCGG	20	Validation	Compact and highly active next-generation libraries for CRISPR-mediated gene repression and activation, Horlbeck et al, eLife 2016
