## Supplementary material for "CRISPR activation and interference screens in primary human T cells decode cytokine regulation": Table S4

### Sheet: Tabelle1
Number	Antigen Name	Target Species	Fluorochrome	Clone	Vendor	Cat No
2	EGFR	Human	BV421	EGFR.1	BD	566254, 742602
3	IL1R2	Human	APC	34141	Thermo	MA5-23626
4	IL1R2	Human	FITC	34141	Thermo	MA5-23662
5	GARP	Human	APC	7B11	Biolegend	352506
8	IFN-gamma	Human	FITC	4S.B3	Biolegend	502506
9	TNF-alpha	Human	APC	MAb11	Biolegend	502912
10	IL-2	Human	Pacific Blue	MQ1-17H12	Biolegend	500324
11	IFN-gamma	Human	Pacific Blue	B27	Biolegend	506526
12	CD45	Human	PE	H130	Biolegend	304008
13	B2M	Human	APC	2M2	Biolegend	316312
14	CD45	Human	AF488		Biolegend	304017
15	CD4	Human	PE	RPA-T4	Biolegend	300508
16	CD4	Human	BV421	2004-10-01	Biolegend	317434
20	GARP	Human	PE	7B11	Biolegend	352506
21	CD45	Human	APC	H130	Biolegend	304012
B001	IFN-gamma	Human	BV421	B27	Biolegend	506538
B002	IL-2	Human	APC	MQ1-17H12	Biolegend	500310
B003	CD4	Human	FITC	2004-10-01	Biolegend	317408
22	IFN-gamma	Human	BV605	B27	Biolegend	506542
23	TNF-alpha	Human	BV421	Mab11	Biolegend	502932
49	TNF-alpha	Human	BV711	Mab11	Biolegend	502940
53	EGFR	Human	PE	AY13	Biolegend	352904
55	CD4	Human	PE-Cy7	2004-10-01	Biolegend	317414
58	CD22	Human	PerCp-Cy5.5	HIB22	Biolegend	302516
