## Supplementary material for "CRISPR activation and interference screens in primary human T cells decode cytokine regulation": Table S5

### Sheet: Sheet1
IDT Assay ID	Gene Target	Primer 1	Primer 2	Probe
Hs.PT.58.4514833	APOBEC3C, HOMO_SAPIENS	GGA AGT AGA ATG TGC CTG GAT	GTA AGC AGG AAG AGA AGC CA	/56-FAM/CCA CAG ATC /ZEN/AGA AAC CCG ATG AAG GC/3IABkFQ/
Hs.PT.58.15069689.g	FOXQ1, HOMO_SAPIENS	GAG ACC ACA GTT AGA GAA CCA C	TCT TGC TAT TGA CCG ATG CTT	/56-FAM/TAA AGC TGT /ZEN/AGC CCG TTG CCT GC/3IABkFQ/
Hs.PT.58.3781960	IFNG, HOMO_SAPIENS	CGA CAG TTC AGC CAT CAC TT	GCA ACA AAA AGA AAC GAG ATG AC	/56-FAM/TCG GTA ACT /ZEN/GAC TTG AAT GTC CAA CGC /3IABkFQ/
Hs.PT.58.15515070	IL1R1, HOMO_SAPIENS	CAC TGT TTT TCC AAG ACC TCA	TTC CTG CTA TGA TTT TCT CCC A	/56-FAM/TCT ACC TCT /ZEN/GAC TGT GAT ATT TTT GTG TTT AAA GTC T/3IABkFQ/
Hs.PT.58.1142676	IL2, HOMO_SAPIENS	CTC CAG AGG TTT GAG TTC TTC T	AAA CTC ACC AGG ATG CTC AC	/56-FAM/TTA CAT GCC /ZEN/CAA GAA GGC CAC AGA /3IABkFQ/
Hs.PT.58.138326	IL2RB, HOMO_SAPIENS	GCG AAG AGA GCC ACT TCT G	GTG TAC TTG CTG ATC AAC TGC	/56-FAM/TGT AAC ACC /ZEN/CCA GAC CCC TCG AA/3IABkFQ/
Hs.PT.58.1570430	LAT2, HOMO_SAPIENS	CTG GTG TTG CCT CTT GTG AT	AGT GTC AGT GGT GTT GGC	/56-FAM/AGG TGT GCG /ZEN/GGC TCA GGA T/3IABkFQ/
Hs.PT.58.27682011	LHX6, HOMO_SAPIENS	CAG CTT GGA CAC TGG ATC TC	CCT GCA CGG CTA CAT TGA G	/56-FAM/CAC TTC CGC /ZEN/ATC TGC CCG TG/3IABkFQ/
Hs.PT.58.1467068	MAP4K1, HOMO_SAPIENS	AAG CAG ACG GAA AGT GAG G	GTG GCT ATG GTT GGA GGT C	/56-FAM/TGT AGC AGC /ZEN/TGA TCC GAG CCT AGA /3IABkFQ/
Hs.PT.58.317950	OTUD7B, HOMO_SAPIENS	GAT CCT CAA GTA CTT TCA GCC A	CAC TGC CGA GGA ATG AAG AG	/56-FAM/CGA GGG TGG /ZEN/AGG CCT GAA TTT TGA /3IABkFQ/
Hs.PT.58.2598014	PIK3AP1, HOMO_SAPIENS	TGA TCT CCA AGT CTG TCT GC	GAG TCC TTT CGT TTC CAG CA	/56-FAM/TGC TTC TCT /ZEN/CTC TGT CTT CGG GTG A/3IABkFQ/
Hs.PT.58.19429998	TNFRSF1A, HOMO_SAPIENS	ACA ACT TCG TGC ACT CCA	CAG CCT CTG CCT CAA TGG	/56-FAM/ACG GTG TTC /ZEN/TGT TTC TCC TGG CA/3IABkFQ/
Hs.PT.58.5002465	TRIM21, HOMO_SAPIENS	TCT GCG TGA ATC CTA GAT TTC TG	GCT GAG AAG TTG GAA GTG GAA	/56-FAM/AGA GAG CAG /ZEN/ACT GGA AGA AAA CAG TGG /3IABkFQ/
Hs.PT.58.2346899	VAV1, HOMO_SAPIENS	GCC GAA CTT CTC ACA GCA	CTT AAC AAC CTG CTA CCC CAT	/56-FAM/CAG ATG TCC /ZEN/CAG TTC CTG TGC CTT /3IABkFQ/
Hs.PT.58v.27737538	GUSB, HOMO_SAPIENS (Housekeeping Gene)	GTT TTT GAT CCA GAC CCA GAT G	GCC CAT TAT TCA GAG CGA GTA	/5Cy5/TGC AGG GTT TCA CCA GGA TCC AC/3IAbRQSp/
Hs.PT.58v.38887593.g	PPIA, HOMO_SAPIENS (Housekeeping Gene)	CAA GAC TGA GAT GCA CAA GTG	GTG GCG GAT TTG ATC ATT TGG	/5Cy5/AAT TCA CGC AGA AGG AAC CAG ACA GT/3IAbRQSp/
